# A ketogenic diet mitigates hippocampal astrogliosis in epileptic brain

**DOI:** 10.1101/2025.04.11.647636

**Authors:** Jae Hyouk Choi, Hugo J. Kim, Shuhe Wang, Yueyang Cai, Ananya Achanta, Srija Pamujula, Hamza M. Thange, Matthew Shtrahman, Jong M. Rho

## Abstract

The ketogenic diet (KD) is an established treatment for patients with medically intractable epilepsy and is chiefly characterized by high fat/low-carbohydrate intake and the production of ketone bodies (KB) such as β-hydroxybutyrate (BHB). However, after more than a century of clinical use, the mechanisms underlying its efficacy remain unclear. While prior investigations have examined the effects of the KD and its metabolic substrates on synaptic transmission, few studies have explored a potential connection between astrocytic ion channels and seizure genesis. One essential function of astrocytes is spatial potassium buffering which influences passive potassium conductance (PPC), and when impaired, can result in neuronal hyperexcitability. In the present study, we demonstrate that the KD can mitigate hippocampal astrogliosis in the *Kcna1*-null (KO) mouse model of developmental epilepsy. Specifically, we observed a significant increase in GFAP expression in KO mice fed a control diet compared to wild-type (WT) mice, and that the KD prevented this change. Furthermore, we noted a reduction in hippocampal astrocytic PPC in epileptic mice, whereas KD-treated KO animals exhibited nearly normal passive conductance levels. In this regard, we found that while Kir4.1, TREK-1 and TWIK-1 RNA expression levels were not significantly altered by KD treatment in either WT or KO mice, BHB appeared to only minimally affect Kir4.1-mediated currents in transfected HEK cells. Furthermore, bulk RNA-seq analysis of the various treatment groups revealed KD-induced down-regulation of factors linked to hippocampal astrogliosis. Our findings indicate that the KD protects against epilepsy-associated astrogliosis and astrocytic PPC changes, underscoring a novel mechanism of action, and implicate extracellular potassium in its anti-seizure effects.
