## Supplementary material for "A ketogenic diet mitigates hippocampal astrogliosis in epileptic brain": Table S2

	Epilepsy	Keto
4921539H07Rik	-0.908072718	1.107982449
Tuba1b	-0.306168201	0.398612487
Kcnq2	-0.25675332	0.410628513
Slc2a1	0.325290314	-0.478782782
Cst3	0.343281763	-0.489255503
Itih5	0.494486115	-0.739610266
Pcsk6	0.514646676	-0.669006846
Rin2	0.519158147	-0.710509977
Calb2	0.615121672	-0.733073188
Ass1	0.616035082	-0.549751821
Hhatl	0.656303389	-0.704786933
Col9a2	0.677617293	-0.750219006
Cryzl2	0.710910447	-0.991782477
Hacd4	0.716043544	-0.708769679
Sytl5	0.755769284	-0.763227744
Kcnk6	0.830838047	-0.930497036
Tcf7l2	0.984985874	-1.232948358
Fbln5	1.011804304	-1.106667241
Cmya5	1.077914188	-1.216287521
Myo1f	1.229133909	-1.339499328
Fzd10	1.389680699	-1.240627527
Fmo2	1.458838645	-1.89394913
Vegfd	1.548720666	-1.300889891
Slc43a3	1.689842139	-1.949989658
Sfrp5	2.246498357	-3.051705019
